# Uncovering the hidden antibiotic potential of Cannabis

**DOI:** 10.1101/833392

**Authors:** Maya A. Farha, Omar M. El-Halfawy, Robert T. Gale, Craig R. MacNair, Lindsey A. Carfrae, Xiong Zhang, Nicholas G. Jentsch, Jakob Magolan, Eric D. Brown

**Author notes:** These authors contributed equally (Maya A. Farha, Omar M. El-Halfawy).

## Abstract

The spread of antimicrobial resistance continues to be a priority health concern worldwide, necessitating exploration of alternative therapies. *Cannabis sativa* has long been known to contain antibacterial cannabinoids, but their potential to address antibiotic resistance has only been superficially investigated. Here, we show that cannabinoids exhibit antibacterial activity against MRSA, inhibit its ability to form biofilms and eradicate pre-formed biofilms and stationary phase cells persistent to antibiotics. We show that the mechanism of action of cannabigerol is through targeting the cytoplasmic membrane of Gram-positive bacteria and demonstrate *in vivo* efficacy of cannabigerol in a murine systemic infection model caused by MRSA. We also show that cannabinoids are effective against Gram-negative organisms whose outer membrane is permeabilized, where cannabigerol acts on the inner membrane. Finally, we demonstrate that cannabinoids work in combination with polymyxin B against multi-drug resistant Gram-negative pathogens, revealing the broad-spectrum therapeutic potential for cannabinoids.

---

Public Health agencies around the globe have identified antimicrobial resistance as one of the most critical challenges of our time. The rapid and global spread of antimicrobial-resistant organisms in recent years has been unprecedented. So much so that the world health organization (WHO) published its first ever list of antibiotic-resistant “priority pathogens”, made up of 12 families of bacteria that pose the greatest threat to human health^1^. Among them, *Staphylococcus aureus* is the leading cause of both healthcare and community-associated infections worldwide and a major cause for morbidity and mortality^2^, especially with the emergence and rapid spread of methicillin-resistant *S. aureus* (MRSA), which is resistant to all known β-lactam antibiotics^3^. Worse yet, resistance to vancomycin, linezolid and daptomycin has already been reported in MRSA clinical strains, compromising the therapeutic alternatives for life-threatening MRSA infections^4^. Further, antibiotic-resistant Gram-negative infections have increasingly become a pressing issue in the clinic. Indeed, of the bacteria highlighted by the WHO, 75% are Gram-negative organisms. Among the currently approved antibiotics in clinical use, the latest discovery of a new drug class dates back to more than 30 years ago. The rapid loss of antibiotic effectiveness and diminishing pipeline beg for the exploration of alternative therapies.

*Cannabis* plants are important herbaceous species that have been used in folk medicine for centuries. Increasing scientific evidence is accumulating for the efficacy of its metabolites in the treatment, for example, of epilepsy, Parkinson disease, analgesia, multiple sclerosis, Tourette’s syndrome and other neurological diseases^5^. At a very nascent stage are investigations into the potential of cannabis metabolites as antibacterial therapies. To date, assessments of their antibacterial activity have been few and superficial. *In vitro* studies have shown that cannabinoids inhibit the growth of Gram-positive bacteria, mostly *S. aureus*, with no detectable activity against Gram-negative organisms^6-9^, where the clinical need is highest. Further, the mechanism of action has remained elusive and there has been little validation of antibacterial activity *in vivo*.

Here, we show that cannabinoids exhibit antibacterial activity against MRSA, inhibit its ability to form biofilms, eradicate pre-formed biofilms and stationary phase cells persistent to antibiotics. We reveal that the mechanism of action of cannabigerol (CBG) is through targeting the cytoplasmic membrane of Gram-positive bacteria and demonstrate *in vivo* efficacy of CBG in a murine systemic infection model caused by MRSA. We also show that cannabinoids are effective against Gram-negative organisms whose outer membrane is permeabilized, where CBG acts on the inner membrane. Finally, we demonstrate that cannabinoids work in combination with polymyxin B against multi-drug resistant Gram-negative pathogens, revealing the broad-spectrum therapeutic potential for cannabinoids. In all, our findings position cannabinoids as promising leads for antibacterial development that warrant further study and optimization.
