## Supplementary file for "Uncovering the hidden antibiotic potential of Cannabis"

### Sheet: S. aureus
All samples were collected from patients at Hamilton Health Sciences hospitals (Hamilton, Canada).
Date received	Isolate group	Strain	WCC#	Source
2015-05-20	76372	Staphylococcus aureus	C0017	Blood
2015-05-20	50315	Staphylococcus aureus	C0018	Blood
2015-05-20	151764	Staphylococcus aureus	C0019	Blood
2015-05-20	163227	Staphylococcus aureus	C0020	Unknown
2015-05-20	161318	Staphylococcus aureus	C0021	Unknown
2015-05-20	181439	Staphylococcus aureus	C0022	Unknown
2015-05-20	178522	Staphylococcus aureus	C0023	Blood
2015-05-20	178331	Staphylococcus aureus	C0024	Blood
2015-06-02	216076	Staphylococcus aureus	C0032	Unknown
2015-06-02	216120	Staphylococcus aureus	C0033	Blood
2015-07-08	259497	Staphylococcus aureus	C0111	Unknown
2015-07-08	260251	Staphylococcus aureus	C0112	Unknown
2015-07-08	261551	Staphylococcus aureus	C0113	Unknown
2015-07-08	261763	Staphylococcus aureus	C0114	Unknown
2015-07-08	261796	Staphylococcus aureus	C0115	Unknown
2015-07-08	261858	Staphylococcus aureus	C0116	Unknown
2015-07-08	261926	Staphylococcus aureus	C0117	Unknown
2015-07-08	262026	Staphylococcus aureus	C0118	Unknown
2015-07-08	262035	Staphylococcus aureus	C0119	Unknown
2016-02-12	49622	Staphylococcus aureus	C0433	Unknown
2016-02-12	49774	Staphylococcus aureus	C0434	Unknown
2016-02-12	50455	Staphylococcus aureus	C0435	Unknown
2016-03-09	83479	Staphylococcus aureus	C0489	Unknown
2016-03-09	83529	Staphylococcus aureus	C0490	Unknown
2016-04-19	135248	Staphylococcus aureus	C0620	Toes
2016-04-19	135498	Staphylococcus aureus	C0621	Breast
2016-04-19	135675	Staphylococcus aureus	C0622	Ulcer
2016-04-19	135763	Staphylococcus aureus	C0623	Knee
2016-04-29	146936	Staphylococcus aureus	C0631	Heel
2016-04-29	147143	Staphylococcus aureus	C0632	Leg
2016-04-29	147454	Staphylococcus aureus	C0633	Urine
2016-05-04	154894	Staphylococcus aureus	C0639	Urine
2016-05-04	155150	Staphylococcus aureus	C0640	Thigh
2016-05-17	171923	Staphylococcus aureus	C0652	Foot
2016-05-17	173845	Staphylococcus aureus	C0653	Urine
2016-06-13	205605	Staphylococcus aureus	C0669	Endotracheal tube
2016-06-13	206553-2	Staphylococcus aureus	C0670	Urine
2016-06-13	207546	Staphylococcus aureus	C0671	Axilla
2016-06-28	231880	Staphylococcus aureus	C0681	Urine
2016-06-28	232740	Staphylococcus aureus	C0682	Scrotum
2016-08-26	314397	Staphylococcus aureus	C0708	Drain fluid
2016-08-26	314486	Staphylococcus aureus	C0709	Blood
2016-08-26	314715	Staphylococcus aureus	C0710	Face
2016-08-26	315758	Staphylococcus aureus	C0711	Bronchial wash
2016-08-26	315874	Staphylococcus aureus	C0712	Urine
2016-08-26	316022	Staphylococcus aureus	C0713	Finger
2016-08-31	322333	Staphylococcus aureus	C0719	Urine
2016-08-31	322486	Staphylococcus aureus	C0720	Incision
2016-09-15	343896	Staphylococcus aureus	C0726	Abscess
2016-10-21	389688	Staphylococcus aureus	C0752	Blood
2016-10-21	390567	Staphylococcus aureus	C0753	Blood
2016-10-21	395097	Staphylococcus aureus	C0754	Wound
2016-10-21	396126	Staphylococcus aureus	C0755	Urine
2016-10-21	396844	Staphylococcus aureus	C0756	Wound
2016-11-18	436865	Staphylococcus aureus	C0781	Wound
2016-11-18	436982	Staphylococcus aureus	C0782	Urine
2016-11-18	437235	Staphylococcus aureus	C0783	Wound
2016-11-18	437353	Staphylococcus aureus	C0784	Rectal
2016-12-09	467033	Staphylococcus aureus	C0815	Wound
2016-12-09	467131	Staphylococcus aureus	C0816	Wound
2017-02-07	50874	Staphylococcus aureus	C0878	Ulcer
2017-02-07	51454	Staphylococcus aureus	C0879	Leg
2017-02-07	51905	Staphylococcus aureus	C0880	Calf
2017-02-10	54624	Staphylococcus aureus	C0889	Blood
2017-02-10	55424	Staphylococcus aureus	C0890	Wound
2017-02-10	56630	Staphylococcus aureus	C0891	Coccyx
2017-02-10	56842	Staphylococcus aureus	C0892	Wound
2017-02-15	61928	Staphylococcus aureus	C0898	Wound
2017-02-15	63267	Staphylococcus aureus	C0899	Wound
2017-02-15	63368	Staphylococcus aureus	C0900	Wound
2017-03-03	88133	Staphylococcus aureus	C0922	Urine
2017-03-16	107155	Staphylococcus aureus	C0945	Urine
2017-03-16	107271	Staphylococcus aureus	C0946	Wound
2017-03-16	107927	Staphylococcus aureus	C0947	Sputum
2017-04-19	158207	Staphylococcus aureus	C0981	Ulcer
2017-04-19	158933	Staphylococcus aureus	C0982	Abdomen
2017-04-19	159038	Staphylococcus aureus	C0983	Leg
2017-04-19	159273	Staphylococcus aureus	C0984	Neck
2017-04-19	159676	Staphylococcus aureus	C0985	Buttocks
2017-05-05	179761	Staphylococcus aureus	C0988	Wound
2017-05-05	182623	Staphylococcus aureus	C0989	Abscess
2017-05-05	182768	Staphylococcus aureus	C0990	Ulcer
2017-05-05	183306	Staphylococcus aureus	C0991	Wound
2017-05-05	183856	Staphylococcus aureus	C0992	Urine
2017-05-30	196348-1	Staphylococcus aureus	C1010	Wound
2017-05-30	198210	Staphylococcus aureus	C1011	Wound
2017-05-30	198387	Staphylococcus aureus	C1012	Finger
2017-05-30	218932	Staphylococcus aureus	C1013	Wound
2017-05-30	219663	Staphylococcus aureus	C1014	Abscess
2017-05-30	220893	Staphylococcus aureus	C1015	Knee
2017-06-09	233406	Staphylococcus aureus	C1017	Wound
2017-06-09	233599	Staphylococcus aureus	C1018	Sputum
2017-06-16	242767	Staphylococcus aureus	C1022	Leg
2017-06-16	243275	Staphylococcus aureus	C1023	Abdomen
2017-06-16	244269	Staphylococcus aureus	C1024	Knee
2017-06-16	244421	Staphylococcus aureus	C1025	Foot
